# Full-length transcriptome atlas of *Panax vietnamensis* var. *fuscidiscus* reveals novel genes and alternative splicing in tissue-specific biosynthesis of ocotillol-type saponins

**DOI:** 10.64898/2026.01.19.700240

**Authors:** Wei Li, Zhe Xu, Aneela Nijabat, Li-zhi Gao

## Abstract

**Background:** *Panax vietnamensis* var. *fuscidiscus* is the only known *Panax* species that accumulates exceptionally high levels of ocotillol (OCT)-type ginsenosides, particularly majonoside R2. However, the molecular mechanisms underlying OCT-type ginsenoside biosynthesis remain largely uncharacterized, due in part to the absence of comprehensive full-length transcriptome data and complete gene annotations.

**Results:** We combined PacBio single-molecule real-time (SMRT) and Illumina RNA sequencing (RNA-Seq) technologies to construct the first tissue-specific, full-length transcriptome atlas of *P. vietnamensis* var. *fuscidiscus*. A total of 281,468 non-redundant transcripts were assembled, including 8,089 novel genes not present in existing annotations, substantially expanding the documented gene repertoire of this species. We identified 21 candidate genes putatively involved in triterpenoid saponin biosynthesis and uncovered distinct tissue-specific expression patterns across the oleanane (OA)-, protopanaxadiol (PPD)-, protopanaxatriol (PPT)-, and OCT-type biosynthetic pathways. Notably, we detected 46,917 alternative splicing (AS) events, with over 45% of expressed genes producing multiple isoforms. Several key biosynthetic genes—including dammarenediol synthase (*DDS*), cytochrome P450 716A53v2 (*CYP716A53v2*), and mevalonate diphosphate decarboxylase (*MVD*)—exhibited tissue-specific splicing patterns, such as retained introns and exon skipping, which may contribute to functional diversification of isoforms involved in OCT-type ginsenoside biosynthesis. These results highlight the importance of post-transcriptional regulation and transcript diversity in the evolution and fine-tuning of specialized metabolic pathways.

**Conclusions:** This study establishes a high-quality, full-length transcriptomic resource for *P. vietnamensis* var. *fuscidiscus*, revealing previously undescribed genes and extensive alternative splicing events related to ginsenoside biosynthesis. Our findings provide novel molecular insights into the mechanisms regulating OCT-type saponin accumulation and offer a foundation for future research into the functional characterization, regulatory mechanisms, and synthetic biological production of rare triterpenoid saponins.
