## Supplementary material for "Full-length transcriptome atlas of *Panax vietnamensis* var. *fuscidiscus* reveals novel genes and alternative splicing in tissue-specific biosynthesis of ocotillol-type saponins": Table S1

### Sheet: Final transcriptome assembly
Table S1. Summary of the final assembled reference transcripts derived from the integration of RNA-Seq assemblies and Iso-Seq isoforms.
Incorporating steps	num_seqs
Trinity de novo assemble Illumina reads	195406
# removed redundancies from Illumina transcrips using CD-HIT	191832
Final Pacbio isoforms	109990
Combined transcriptome assembly	301822
# removed redundancies using CD-HIT	281468
Final transcriptome assembly	281468
Total sequences (bp)	410700685
Maximum length (bp)	19929
Minimum length (bp)	180
Percent GC (%)	40.06
N10	3984
N12	3197
N30	2943
N40	2745
N50	2471

### Sheet: Illumina data summary
Sample name	Raw read pairs	Cleaned read pairs*
		#	% of raw
Plant_S61-T05-I(Root)	21420146	21056823	98.3038
Plant_S61-T06-I(Stem)	19822236	19447784	98.1109
Plant_S61-T07-I(Flower)	19480994	19183505	98.4729
Plant_S61-T08-I(Rhizome)	17145827	16885855	98.4838
Plant_S61-T95-IV(Leaf)	21012299	20632145	98.1908
Total	98881502	97206112	98.3057
Trinity assembly
Total assembled bases		197491256
Total sequences number		195406
Maximum length		18527
Minimum length		180
N10		4076
N20		3104
N30		2506
N40		2071
N50		1698
Median contig length		600
Average contig		1010.67
gene number		106626
used CD-HIT to remove redundant transcripts
left transcripts		191832
left genes		106546
*Cleaned reads : removed adaptor and low quality sequences

### Sheet: PacBio data summary
Category	1-2k		2-3k		3-6k		Total
	Value	Rate(%)	Value	Rate(%)	Value	Rate(%)
Reads of insert	275667	100	266758	100	77149	100	619574
Five primer reads	196604	71.32	176451	66.15	39882	51.69	412937
Three primer reads	193328	70.13	182614	68.46	38742	50.22	414684
poly-A reads	188445	68.36	177796	66.65	33526	43.46	399767
Filtered short reads	12196	4.42	8642	3.24	1475	1.91	22313
Non-full-length reads	102356	37.13	122624	45.97	57594	74.65	282574
Full-length non-chimeric reads	160522	58.23	134659	50.48	15369	19.92	310550
Full-length chimeric reads	593	0.22	833	0.31	2711	3.51	4137
Full-length reads	161115	58.45	135492	50.79	18080	23.44	314687
Average full-length non-chimeric read length	1694		2898		3960
Number of consensus isoforms	53977	19.58	50714	19.01	7182	9.31	111873
Average consensus isoforms read length	1779		3004		4233
Number of polished high-quality isoforms	35669	12.94	26991	10.12	2611	3.38	65271
Number of polished low-quality isoforms	18308	6.64	23723	8.89	4571	5.92	46602
