## Supplementary material for "Full-length transcriptome atlas of *Panax vietnamensis* var. *fuscidiscus* reveals novel genes and alternative splicing in tissue-specific biosynthesis of ocotillol-type saponins": Table S2

### Sheet: Sheet1
Table S2. Functional Annotation Statistics of Unigenes in Different Tissues and Transcriptome Based on EggNOG, GO, COG/KOG, and KEGG Databases
database	flower		leaf		rhizome		root		stem		transcriptomes		Total unigenes
	number	percentage(%)	number	percentage(%)	number	percentage(%)	number	percentage(%)	number	percentage(%)	number	percentage(%)	number	percentage(%)
EggNOG	61396	77.38	59767	78.55	55762	76.63	54815	78.8	57229	77.94	131784	80.55	163608	86.98
GO	38262	48.22	37083	48.74	34621	47.58	34153	49.1	35623	48.51	84826	51.85
COG/KOG	61396	77.38	59767	78.55	55762	76.63	54815	78.8	57229	77.94	131784	80.55
KEGG Pathway	23139	29.16	22397	29.44	21059	28.94	20776	29.87	21566	29.37	52683	32.2
