## Supplementary material for "Full-length transcriptome atlas of *Panax vietnamensis* var. *fuscidiscus* reveals novel genes and alternative splicing in tissue-specific biosynthesis of ocotillol-type saponins": Table S3

### Sheet: saponin_TPM_by_hand
id	TPM					Protein_id	Gene_name_1	Gene_name_2	Gene_id	Pathway
	root	stem	flower	rhizome	leaf
AACT(c21395)	201.43	40.52	227.74	218.54	72.75	AIK21787.1	acetyl-CoA C-acetyltransferase [Panax notoginseng]	AACT	c21395_f68p21_1561	MVA pathway
AACT(c62980)	0.45	0	0	1.12	31.27	AIK21787.1	acetyl-CoA C-acetyltransferase [Panax notoginseng]	AACT	c62980_f31p40_1680	MVA pathway
AACT(c32259)	0.36	2.84	0	0.46	16.5	AIK21787.1	acetyl-CoA C-acetyltransferase [Panax notoginseng]	AACT	c32259_f4p3_1573	MVA pathway
AACT(c9003)	0	2.06	0	2.52	3.36	AIK21787.1	acetyl-CoA C-acetyltransferase [Panax notoginseng]	AACT	c9003_f1p0_1478	MVA pathway
AACT(c25338)	1.5	1.65	3.36	1.2	2.56	AIK21787.1	acetyl-CoA C-acetyltransferase [Panax notoginseng]	AACT	c25338_f1p0_1476	MVA pathway
HMGS(c72583)	8.38	0	8.17	4.71	4.69	ADI80347.1	3-hydroxy-3-methylglutaryl coenzyme A synthase [Panax ginseng]	PgHMGS	c72583_f51p14_1771	MVA pathway
HMGS(DN544_i25)	0	6.38	23.89	0.15	13.01	ADI80347.1	3-hydroxy-3-methylglutaryl coenzyme A synthase [Panax ginseng]	PgHMGS	DN544_c0_g1_i25	MVA pathway
HMGS(DN544_i57)	0.93	3.16	7.48	1.81	0	ADI80347.1	3-hydroxy-3-methylglutaryl coenzyme A synthase [Panax ginseng]	PgHMGS	DN544_c0_g1_i57	MVA pathway
HMGS(c72939)	9.91	4.64	23.67	5.11	6.7	ADI80347.1	3-hydroxy-3-methylglutaryl coenzyme A synthase [Panax ginseng]	PgHMGS	c72939_f3p13_1621	MVA pathway
HMGR(DN1438_i10)	2.15	2.55	5.64	2.89	0.49	AHZ59734.1	3-hydroxy-3-methylglutaryl coenzyme A reductase [Panax notoginseng]	PnHMGR	DN1438_c0_g1_i10	MVA pathway
HMGR(c43855)	0.64	1.26	3.76	1.06	0.24	AIX87979.1	3-hydroxy-3-methylglutaryl coenzyme A reductase [Panax ginseng]	PgHMGR1	c43855_f1p0_3205	MVA pathway
HMGR(c43516)	11.32	0	0	5.51	3.99	ACV65036.1	3-hydroxy-3-methylglutaryl coenzyme A reductase [Panax quinquefolius]	PqHMGR	c43516_f1p0_1827	MVA pathway
HMGR(DN1438_i2)	1.16	2.03	3.45	2.06	0	AIX87979.1	3-hydroxy-3-methylglutaryl coenzyme A reductase [Panax ginseng]	PgHMGR1	DN1438_c0_g1_i2	MVA pathway
HMGR(DN1438_i3)	4.22	1.49	23.9	0.53	2.46	AHZ59734.1	3-hydroxy-3-methylglutaryl coenzyme A reductase [Panax notoginseng]	PnHMGR	DN1438_c0_g1_i3	MVA pathway
MVK(c13395)	3.71	2.78	11.77	2.54	11.12	AFN02124.1	mevalonate kinase [Panax notoginseng]	PnMVK	c13395_f4p1_1482	MVA pathway
MVK(c27760)	1.37	1.8	1.78	0.99	3.5	AFN02124.1	mevalonate kinase [Panax notoginseng]	PnMVK	c27760_f1p1_1631	MVA pathway
MVD(c35755)	13.98	0	0.04	0	6.46	ADI80345.1	mevalonate diphosphate decarboxylase [Panax ginseng]	PgMVD	c35755_f1p1_1586	MVA pathway
MVD(c983)	1.37	10.02	24.48	10.88	4.11	ADI80345.1	mevalonate diphosphate decarboxylase [Panax ginseng]	PgMVD	c983_f35p12_1717	MVA pathway
MVD(c63554)	0	0.52	3.53	2.52	0	ADI80345.1	mevalonate diphosphate decarboxylase [Panax ginseng]	PgMVD	c63554_f30p13_1839	MVA pathway
MVD(c42788)	13.31	8.64	15.1	6.83	17.48	ADI80345.1	mevalonate diphosphate decarboxylase [Panax ginseng]	PgMVD	c42788_f1p0_1584	MVA pathway
FPS(c11356)	14.22	1.86	19.12	10.14	4.41	AAY87903.1	farnesyl diphosphate synthase [Panax ginseng]	PgFPS	c11356_f1p0_1534	MVA pathway
SS(c19825)	0	0.61	2.44	0	0	ABA29019.1	squalene synthase [Panax notoginseng]	PnSS	c19825_f1p1_1586
SS(c4050)	0	4.43	9.34	3.52	4.51	ACV88718.1	squalene synthase [Panax ginseng]	PgSS2	c4050_f1p3_1591
SS(c67913)	0	2.26	11.93	1.82	0	ABA29019.1	squalene synthase [Panax notoginseng]	PnSS	c67913_f1p1_1484
SS(c75378)	3	0.24	5.09	0.64	18.47	ACV88718.1	squalene synthase [Panax ginseng]	PgSS2	c75378_f7p4_1577
SS(c51408)	5.31	8.43	10.56	4.18	0	ACV88718.1	squalene synthase [Panax ginseng]	PgSS2	c51408_f1p0_1687
SS(c12037)	2.96	0	10.24	3.16	1.31	ABA29019.1	squalene synthase [Panax notoginseng]	PnSS	c12037_f1p0_1561
SS(c54921)	2.98	1.01	2.8	3.3	0.19	AED99863.1	squalene synthase [Panax quinquefolius]	PqSS1	c54921_f2p0_1688
SE(c48691)	0.98	0	10.89	0	0	BAD15330.1	squalene epoxidase [Panax ginseng]	PgSE1	c48691_f1p7_1688
SE(DN6975)	1.9	4.21	7.92	3.78	4.65	BAD15330.1	squalene epoxidase [Panax ginseng]	PgSE1	DN6975_c0_g1_i1
SE(c59479)	2.48	0	4.64	1.52	0.37	ACJ24907.2	squalene epoxidase [Panax ginseng]	PgSE2	c59479_f1p0_1637
SE(DN6546_i12)	3.26	0	50.93	6.3	5.96	BAD15330.1	squalene epoxidase [Panax ginseng]	PgSE1	DN6546_c0_g1_i12
SE(DN6546_i50)	1.04	0	5.19	0.3	0	ACJ24907.2	squalene epoxidase [Panax ginseng]	PgSE2	DN6546_c0_g1_i50
SE(DN23455)	0.06	1.71	9.29	0.19	0.55	BAD15330.1	squalene epoxidase [Panax ginseng]	PgSE1	DN23455_c0_g1_i1
SE(c33059)	0.38	1.66	35.73	6.44	0.41	BAD15330.1	squalene epoxidase [Panax ginseng]	PgSE1	c33059_f1p1_1649
DDS(c73308)	0	0	16.99	7.66	4.91	AGI15962.1	dammarenediol synthase [Panax quinquefolius]	PqDDS	c73308_f1p0_1529
DDS(c52940)	0	1.35	31.54	5.8	0.16	AGI15962.1	dammarenediol synthase [Panax quinquefolius]	PqDDS	c52940_f1p14_2586
DDS(c2706)	27.38	0	20.06	8.69	36.97	AGI15962.1	dammarenediol synthase [Panax quinquefolius]	PqDDS	c2706_f18p14_2604
CYP716A47(c14563)	5.07	1.73	18.55	3.12	0	AEY75213.1	cytochrome P450 CYP716A47 [Panax ginseng]	PPDS(CYP716A47)	c14563_f1p0_1625
CYP716A47(c39458)	3.54	0.87	22.73	1.34	0	AEY75213.1	cytochrome P450 CYP716A47 [Panax ginseng]	PPDS(CYP716A47)	c39458_f1p0_1921
CYP716A47(c56029)	5.14	0	0	1.47	33.84	AEY75213.1	cytochrome P450 CYP716A47 [Panax ginseng]	PPDS(CYP716A47)	c56029_f1p1_1628
CYP716A47(c31946)	0.9	1.43	6.82	0.33	16.76	AEY75213.1	cytochrome P450 CYP716A47 [Panax ginseng]	PPDS(CYP716A47)	c31946_f1p6_1420
CYP716A47(c71671)	0	0	13.12	0	0	AEY75213.1	cytochrome P450 CYP716A47 [Panax ginseng]	PPDS(CYP716A47)	c71671_f101p30_1744
CYP716A47(c4673)	4.43	0.51	16.46	2.71	0	AEY75213.1	cytochrome P450 CYP716A47 [Panax ginseng]	PPDS(CYP716A47)	c4673_f1p1_1460
PNY1(c17763)	1.59	0.29	0.43	1.89	0.21	WGG39586.1	oxidosqualene cyclase [Panax ginseng]	PNY1	c17763_f1p0_2654	OA-type
PNY2(c37013)	0.27	0	0	0.04	0	WGG39587.1	oxidosqualene cyclase [Panax ginseng]	PNY2	c37013_f1p0_2683	OA-type
CYP716A52v2(c17805)	20.5	0	10.96	9.75	0	AFO63032.1	cytochrome P450 CYP716A52v2 [Panax ginseng]	CYP716A52v2	c17805_f1p7_1580	OA-type
CYP716A52v2(DN11424)	0.91	1.19	0.88	3.45	0	AFO63032.1	cytochrome P450 CYP716A52v2 [Panax ginseng]	CYP716A52v2	DN11424_c0_g1_i2	OA-type
CYP716A52v2(c20578)	4.29	0	0	0	0	AFO63032.1	cytochrome P450 CYP716A52v2 [Panax ginseng]	CYP716A52v2	c20578_f2p9_1516	OA-type
CYP716A52v2(DN105220)	0.7	0	6.89	2.58	0	AFO63032.1	cytochrome P450 CYP716A52v2 [Panax ginseng]	CYP716A52v2	DN105220_c0_g1_i1	OA-type
CYP716A52v2(c44199)	8.16	0	0	0	0	AFO63032.1	cytochrome P450 CYP716A52v2 [Panax ginseng]	CYP716A52v2	c44199_f4p11_1716	OA-type
PgUGT8(c6865)	4.39	1.46	0.74	0	0.04	AIE12488.1	UGT8 [Panax ginseng]	PgUGT8	c6865_f2p0_1726	OA-type
PgUGT8(c71183)	1.55	1.25	3.69	3.63	0.44	AIE12488.1	UGT8 [Panax ginseng]	PgUGT8	c71183_f3p0_1622	OA-type
PgUGT8(c16092)	1.66	0.25	0	3.71	0.46	AIE12488.1	UGT8 [Panax ginseng]	PgUGT8	c16092_f1p0_1633	OA-type
PgUGT8(DN31939)	2.2	0.67	1.29	0.77	0.22	AIE12488.1	UGT8 [Panax ginseng]	PgUGT8	DN31939_c0_g2_i4	OA-type
CYP716A53v2(c52981)	145.73	35.3	32.42	174.93	26.77	AFO63031.1	cytochrome P450 CYP716A53v2 [Panax ginseng]	PPTS(CYP716A53v2)	c52981_f22p8_1673	PPT-type
CYP716A53v2(c65334)	93.78	30.54	3.5	85.2	32.29	AFO63031.1	cytochrome P450 CYP716A53v2 [Panax ginseng]	PPTS(CYP716A53v2)	c65334_f1p3_1540	PPT-type
CYP716A53v2(c46310)	12.33	4.54	1.09	9.91	0	AFO63031.1	cytochrome P450 CYP716A53v2 [Panax ginseng]	PPTS(CYP716A53v2)	c46310_f3p5_1698	PPT-type
CYP716A53v2(c25036)	0	2.05	0	3.05	0	AFO63031.1	cytochrome P450 CYP716A53v2 [Panax ginseng]	PPTS(CYP716A53v2)	c25036_f1p3_1699	PPT-type
CYP716A53v2(c2042)	0	6.33	5.24	0	0	AFO63031.1	cytochrome P450 CYP716A53v2 [Panax ginseng]	PPTS(CYP716A53v2)	c2042_f3p9_1768	PPT-type
UGTPg100(c9983)	0	0.09	13.77	3.08	3.86	AKQ76388.1	UDP-glycosyltransferase [Panax ginseng]	UGTPg100	c9983_f2p8_1502	PPT-type
UGTPg100(c62595)	8.09	0.15	22.63	5.79	4.2	AKQ76388.1	UDP-glycosyltransferase [Panax ginseng]	UGTPg100	c62595_f9p10_1613	PPT-type
UGTPg101(DN809_i10)	1.26	0.14	7.19	1	0.23	AKQ76389.1	UDP-glycosyltransferase 101	UGTPg101	DN809_c0_g1_i10	PPT-type
UGTPg101(DN809_i14)	3.75	0.28	23.66	3.19	0	AKQ76389.1	UDP-glycosyltransferase 101	UGTPg101	DN809_c0_g1_i14	PPT-type
UGTPg101(DN809_i17)	0	0.72	2.25	0	2.81	AKQ76389.1	UDP-glycosyltransferase 101	UGTPg101	DN809_c0_g1_i17	PPT-type
UGTPg101(DN809_i3)	0	0	24.52	0.12	12.56	AKQ76389.1	UDP-glycosyltransferase 101	UGTPg101	DN809_c0_g1_i3	PPT-type
UGTPg101(c1600)	1.12	0.61	12.61	0.23	4.74	AKQ76389.1	UDP-glycosyltransferase 101	UGTPg101	c1600_f9p6_1694	PPT-type
UGT71A27(c36268)	1.23	0.08	0	1.65	11.77	QEA68965.1	UGT71A27 [Panax ginseng]	UGT71A27	c36268_f2p6_1499	PPD-type
UGT71A27(c1042)	1.33	0	27.55	1.12	1.23	QEA68965.1	UGT71A27 [Panax ginseng]	UGT71A27	c1042_f12p5_1623	PPD-type
UGT71A27(c17821)	0.81	0	4.94	0.39	0	QEA68965.1	UGT71A27 [Panax ginseng]	UGT71A27	c17821_f2p2_1596	PPD-type
UGT94Q2(c45428)	2.58	0	2.12	0.35	0	QEA68983.1	UGT94Q2 [Panax ginseng]	UGT94Q2	c45428_f6p1_1645	PPD-type
UGT94Q2(c15466)	5.08	0.62	2.53	4.46	1.28	QEA68983.1	UGT94Q2 [Panax ginseng]	UGT94Q2	c15466_f2p1_1504	PPD-type
UGTPg45(c43874)	4.23	0.05	32.97	3.27	0	AKA44586.1	UDP-glucosyltransferase 45	UGTPg45	c43874_f1p3_1530	PPD-type
UGTPg29(c30475)	2.07	0	0	0.8	0	AKA44579.1	UGTPg29 [Panax ginseng]	UGTPg29	c30475_f1p5_1638	PPD-type
UGTPg29(c75144)	0	1.69	0.93	0	12.18	AKA44579.1	UGTPg29 [Panax ginseng]	UGTPg29	c75144_f5p2_1706	PPD-type
UGTPg29(c24595)	1.49	0.23	4.98	0.07	0	AKA44579.1	UGTPg29 [Panax ginseng]	UGTPg29	c24595_f1p0_1654	PPD-type
UGTPg29(c45980)	29.58	12.49	35.29	20.08	0.94	AKA44579.1	UGTPg29 [Panax ginseng]	UGTPg29	c45980_f31p2_1545	PPD-type
OSC(c29010)	4.14	4.51	5.15	2.65	11.11		Oxidosqualene cyclase	OSC	c29010_f2p1_2592	OCT-type
OSC(c55900)	0	0.76	2.25	0.38	0		Oxidosqualene cyclase	OSC	c55900_f2p1_2633	OCT-type
OSC(c2706)	27.38	0	20.06	8.69	36.97		Oxidosqualene cyclase	OSC	c2706_f18p14_2604	OCT-type
OSC(c52940)	0	1.35	31.54	5.8	0.16		Oxidosqualene cyclase	OSC	c52940_f1p14_2586	OCT-type
OSC(DN18895)	0.72	1.1	7.65	2.44	3.34		Oxidosqualene cyclase	OSC	DN18895_c0_g1_i4	OCT-type
c24666_f1p6_1634	14.86	71.39	53.32	3.79	0		Differentially expressed gene		c24666_f1p6_1634	00940_Phenylpropanoid_biosynthesis
DN163_c0_g1_i35	1	0.83	9.41	0.95	0		Differentially expressed gene		DN163_c0_g1_i35	00940_Phenylpropanoid_biosynthesis
DN16484_c0_g1_i14	101.33	5.51	0.36	48.19	0		Differentially expressed gene		DN16484_c0_g1_i14	00940_Phenylpropanoid_biosynthesis
DN5245_c0_g1_i3	2.63	5.38	192.9	2.78	0		Differentially expressed gene		DN5245_c0_g1_i3	00940_Phenylpropanoid_biosynthesis
c35865_f2p5_1700	27.29	16.7	7.95	33.12	0.83		Differentially expressed gene		c35865_f2p5_1700	00940_Phenylpropanoid_biosynthesis
c37653_f8p11_1596	8.53	19.1	622.42	12.75	0		Differentially expressed gene		c37653_f8p11_1596	00940_Phenylpropanoid_biosynthesis
c13944_f1p6_1666	0	0.09	11.57	1.17	0		Differentially expressed gene		c13944_f1p6_1666	00940_Phenylpropanoid_biosynthesis
c40056_f1p0_1302	8	13.42	1.93	14.43	6.41		Differentially expressed gene		c40056_f1p0_1302	00940_Phenylpropanoid_biosynthesis
c73858_f5p9_1890	524.73	36.39	473.94	522.66	0		Differentially expressed gene		c73858_f5p9_1890	00940_Phenylpropanoid_biosynthesis
c14444_f1p0_1282	377.25	222.74	121.52	652.49	76.93		Differentially expressed gene		c14444_f1p0_1282	00940_Phenylpropanoid_biosynthesis
DN7054_c0_g1_i4	4.73	3.96	7.31	3.36	0.86		Differentially expressed gene		DN7054_c0_g1_i4	00940_Phenylpropanoid_biosynthesis
DN5917_c0_g1_i9	3.07	2.54	2.43	4.08	0.96		Differentially expressed gene		DN5917_c0_g1_i9	00940_Phenylpropanoid_biosynthesis
c4846_f2p0_1745	25.12	0.8	4.88	11.54	9.53		Differentially expressed gene		c4846_f2p0_1745	00940_Phenylpropanoid_biosynthesis
c12163_f4p3_1742	3.43	107.26	6	3.83	0.67		Differentially expressed gene		c12163_f4p3_1742	00940_Phenylpropanoid_biosynthesis
DN16757_c0_g1_i1	58.37	2.92	2.14	55.12	0.15		Differentially expressed gene		DN16757_c0_g1_i1	00940_Phenylpropanoid_biosynthesis
c24667_f1p2_1832	6.74	1.7	28.99	6.12	22.45		Differentially expressed gene		c24667_f1p2_1832	00940_Phenylpropanoid_biosynthesis
c60384_f1p2_3148	0.15	0.07	1.62	0.84	8.28		Differentially expressed gene		c60384_f1p2_3148	00940_Phenylpropanoid_biosynthesis
c13824_f1p0_1240	26.44	10.65	220.64	20.12	8.76		Differentially expressed gene		c13824_f1p0_1240	00940_Phenylpropanoid_biosynthesis
c72649_f655p40_1756	0	0	0	2.1	83.92		Differentially expressed gene		c72649_f655p40_1756	00940_Phenylpropanoid_biosynthesis
c22381_f6p42_1593	1401.43	964.84	168.13	1863.63	0		Differentially expressed gene		c22381_f6p42_1593	00940_Phenylpropanoid_biosynthesis
DN2551_c0_g1_i2	0.54	1.75	66.64	1.07	2.38		Differentially expressed gene		DN2551_c0_g1_i2	00940_Phenylpropanoid_biosynthesis
DN1519_c1_g1_i2	1.64	4.22	149.82	2.81	7.01		Differentially expressed gene		DN1519_c1_g1_i2	00940_Phenylpropanoid_biosynthesis
DN2979_c0_g1_i6	107.55	90.13	80.15	271.54	3.92		Differentially expressed gene		DN2979_c0_g1_i6	00940_Phenylpropanoid_biosynthesis
DN2979_c0_g1_i7	29.65	13.96	67.86	67.81	2.84		Differentially expressed gene		DN2979_c0_g1_i7	00940_Phenylpropanoid_biosynthesis
c64070_f2p0_1430	142.68	162.86	88.1	152.12	30.5		Differentially expressed gene		c64070_f2p0_1430	00940_Phenylpropanoid_biosynthesis
c65698_f1p0_1639	1.11	4.23	67.35	1.97	0.67		Differentially expressed gene		c65698_f1p0_1639	00940_Phenylpropanoid_biosynthesis
c26752_f4p5_1660	29.02	2.95	0.1	57.49	0.09		Differentially expressed gene		c26752_f4p5_1660	00940_Phenylpropanoid_biosynthesis
c54778_f1p0_1594	86.92	7.58	86.97	88.03	0		Differentially expressed gene		c54778_f1p0_1594	00940_Phenylpropanoid_biosynthesis
c57712_f1p3_1902	2.04	12.41	18.8	1.66	19.6		Differentially expressed gene		c57712_f1p3_1902	00940_Phenylpropanoid_biosynthesis
DN7054_c0_g1_i16	0	2.83	6.84	0.61	0		Differentially expressed gene		DN7054_c0_g1_i16	00940_Phenylpropanoid_biosynthesis
c4005_f8p7_1425	11.24	15.33	716.12	12.89	4.36		Differentially expressed gene		c4005_f8p7_1425	00940_Phenylpropanoid_biosynthesis
DN13767_c0_g1_i1	0.45	1.01	10.16	1.74	0		Differentially expressed gene		DN13767_c0_g1_i1	00940_Phenylpropanoid_biosynthesis
DN11886_c1_g2_i1	2.28	12.52	1.12	1.52	1.52		Differentially expressed gene		DN11886_c1_g2_i1	00940_Phenylpropanoid_biosynthesis
c15076_f1p1_1363	4.08	7.18	19	3.46	14.28		Differentially expressed gene		c15076_f1p1_1363	00940_Phenylpropanoid_biosynthesis
c70665_f3p19_1731	0.59	1.43	0	2.17	14.18		Differentially expressed gene		c70665_f3p19_1731	00940_Phenylpropanoid_biosynthesis
DN3951_c0_g1_i5	0.1	9.23	18.45	2.55	4.28		Differentially expressed gene		DN3951_c0_g1_i5	00940_Phenylpropanoid_biosynthesis
c45768_f1p4_1573	1.1	12.71	13.93	1.23	13.09		Differentially expressed gene		c45768_f1p4_1573	00940_Phenylpropanoid_biosynthesis
DN163_c0_g1_i22	15.79	3.42	0	34.36	0		Differentially expressed gene		DN163_c0_g1_i22	00940_Phenylpropanoid_biosynthesis
DN163_c0_g1_i42	8.8	4.2	4.84	24.08	0		Differentially expressed gene		DN163_c0_g1_i42	00940_Phenylpropanoid_biosynthesis
c9747_f3p8_1699	18.51	22.86	26.65	20.41	5.43		Differentially expressed gene		c9747_f3p8_1699	00940_Phenylpropanoid_biosynthesis
DN163_c0_g1_i69	0	0	5.49	0.96	0		Differentially expressed gene		DN163_c0_g1_i69	00940_Phenylpropanoid_biosynthesis
c33895_f1p3_1698	3.66	2.32	33.65	4.89	10.46		Differentially expressed gene		c33895_f1p3_1698	00940_Phenylpropanoid_biosynthesis
DN533_c2_g3_i1	755.89	424.56	219.14	671.11	812.71		Differentially expressed gene		DN533_c2_g3_i1	00940_Phenylpropanoid_biosynthesis
c66680_f1p11_2782	1.53	1.75	0.11	0.86	6.37		Differentially expressed gene		c66680_f1p11_2782	00940_Phenylpropanoid_biosynthesis
c50322_f1p0_2509	2.34	2.9	0.63	3.34	0.53		Differentially expressed gene		c50322_f1p0_2509	00940_Phenylpropanoid_biosynthesis
c25330_f3p3_1816	6.53	12.17	22.28	4.16	2.18		Differentially expressed gene		c25330_f3p3_1816	00940_Phenylpropanoid_biosynthesis
DN1697_c1_g2_i1	0.82	8.92	0	1.06	0		Differentially expressed gene		DN1697_c1_g2_i1	00940_Phenylpropanoid_biosynthesis
c57732_f1p0_3569	0.42	1.19	25.83	0.67	0.25		Differentially expressed gene		c57732_f1p0_3569	00940_Phenylpropanoid_biosynthesis
c39640_f1p0_1400	59.13	18.83	152.18	114.12	4.98		Differentially expressed gene		c39640_f1p0_1400	00940_Phenylpropanoid_biosynthesis
c60795_f2p0_1434	7.21	58.7	170.86	15.63	0		Differentially expressed gene		c60795_f2p0_1434	00940_Phenylpropanoid_biosynthesis
c23835_f1p3_1547	3.6	3.55	7.19	1.07	5.93		Differentially expressed gene		c23835_f1p3_1547	00940_Phenylpropanoid_biosynthesis
DN15430_c0_g1_i1	2.17	6.54	15.06	2.89	14.97		Differentially expressed gene		DN15430_c0_g1_i1	00940_Phenylpropanoid_biosynthesis
c62747_f39p11_1597	5.41	161.43	80.77	11.74	2.74		Differentially expressed gene		c62747_f39p11_1597	00940_Phenylpropanoid_biosynthesis
c47774_f1p4_1066	20.97	99.95	14.58	24.35	132.63		Differentially expressed gene		c47774_f1p4_1066	00940_Phenylpropanoid_biosynthesis
c65444_f1p13_1840	3.98	19.25	50.4	3.01	2.48		Differentially expressed gene		c65444_f1p13_1840	00940_Phenylpropanoid_biosynthesis
c4969_f1p0_1787	9.62	10.12	3.46	13.88	25.97		Differentially expressed gene		c4969_f1p0_1787	00940_Phenylpropanoid_biosynthesis
c34814_f1p4_1315	21.08	92.15	71.74	21.93	168.42		Differentially expressed gene		c34814_f1p4_1315	00940_Phenylpropanoid_biosynthesis
c43453_f1p2_1695	44.25	17.8	11.87	85.1	0.91		Differentially expressed gene		c43453_f1p2_1695	00940_Phenylpropanoid_biosynthesis
DN42_c0_g4_i1	20.11	64.67	54.12	17.73	66.98		Differentially expressed gene		DN42_c0_g4_i1	00940_Phenylpropanoid_biosynthesis
c77287_f2p0_1628	4.2	10.92	2.52	10.51	4.91		Differentially expressed gene		c77287_f2p0_1628	00940_Phenylpropanoid_biosynthesis
c26950_f1p1_2781	3.72	2.93	0	9.89	0.92		Differentially expressed gene		c26950_f1p1_2781	00940_Phenylpropanoid_biosynthesis
c75024_f6p17_1795	6.52	14.92	110.6	22.5	0		Differentially expressed gene		c75024_f6p17_1795	00940_Phenylpropanoid_biosynthesis
c66635_f1p7_1553	3.57	3.19	1.27	4.7	8.74		Differentially expressed gene		c66635_f1p7_1553	00940_Phenylpropanoid_biosynthesis
c21717_f8p3_1873	2.23	7.03	44.32	3.27	5.54		Differentially expressed gene		c21717_f8p3_1873	00940_Phenylpropanoid_biosynthesis
c3856_f7p3_1858	9.43	0.93	2.47	14.75	0		Differentially expressed gene		c3856_f7p3_1858	00940_Phenylpropanoid_biosynthesis
DN124396_c0_g1_i1	9.55	52.1	3.95	5.22	0		Differentially expressed gene		DN124396_c0_g1_i1	00940_Phenylpropanoid_biosynthesis
DN10036_c0_g1_i1	79.65	4.39	0.22	45.31	0		Differentially expressed gene		DN10036_c0_g1_i1	00940_Phenylpropanoid_biosynthesis
c6755_f1p13_1284	1198.1	1096.07	471.06	1507.2	0		Differentially expressed gene		c6755_f1p13_1284	00940_Phenylpropanoid_biosynthesis
c37876_f1p2_1721	4.95	5.89	1.37	11.16	0		Differentially expressed gene		c37876_f1p2_1721	00940_Phenylpropanoid_biosynthesis
c39262_f1p0_1808	1.73	0	0.74	3.61	0		Differentially expressed gene		c39262_f1p0_1808	00140_Steroid_hormone_biosynthesis
c70090_f3p1_1816	23.01	3.11	3.89	24.45	8.78		Differentially expressed gene		c70090_f3p1_1816	00140_Steroid_hormone_biosynthesis
c15459_f3p3_1784	70.7	4.48	3.45	74.84	0.33		Differentially expressed gene		c15459_f3p3_1784	00140_Steroid_hormone_biosynthesis
c43871_f7p2_1604	54.35	1.11	2.27	68.97	0.93		Differentially expressed gene		c43871_f7p2_1604	00140_Steroid_hormone_biosynthesis
c46440_f1p5_1731	37.48	25.52	13.51	74.13	0		Differentially expressed gene		c46440_f1p5_1731	00140_Steroid_hormone_biosynthesis
c71050_f6p9_1635	31.15	6.88	8.32	24.89	0		Differentially expressed gene		c71050_f6p9_1635	00140_Steroid_hormone_biosynthesis
DN1077_c0_g1_i1	0.29	1.31	4.56	0.4	0.15		Differentially expressed gene		DN1077_c0_g1_i1	00140_Steroid_hormone_biosynthesis
DN1077_c0_g1_i2	2.55	4.26	26.15	4.41	0.63		Differentially expressed gene		DN1077_c0_g1_i2	00140_Steroid_hormone_biosynthesis
c15665_f4p5_1651	7.64	26.2	7.59	7.54	1.62		Differentially expressed gene		c15665_f4p5_1651	00140_Steroid_hormone_biosynthesis
c60137_f1p1_1762	40.03	7.92	3.69	30.45	3.77		Differentially expressed gene		c60137_f1p1_1762	00140_Steroid_hormone_biosynthesis
DN1077_c0_g3_i1	0.96	6.64	6.5	0.68	0		Differentially expressed gene		DN1077_c0_g3_i1	00140_Steroid_hormone_biosynthesis
c4900_f3p0_1852	1.91	2.63	16.38	0.75	5.29		Differentially expressed gene		c4900_f3p0_1852	00140_Steroid_hormone_biosynthesis
DN3720_c0_g1_i1	3.63	6.94	3.87	1.1	3.52		Differentially expressed gene		DN3720_c0_g1_i1	00140_Steroid_hormone_biosynthesis
DN5664_c0_g2_i2	12.5	4.91	1.77	8.38	0.6		Differentially expressed gene		DN5664_c0_g2_i2	00140_Steroid_hormone_biosynthesis
DN6820_c0_g3_i2	2.6	10.38	1.1	3.56	18.17		Differentially expressed gene		DN6820_c0_g3_i2	00140_Steroid_hormone_biosynthesis
c75360_f1p5_1754	30.6	9.37	4.98	38.33	6.14		Differentially expressed gene		c75360_f1p5_1754	00140_Steroid_hormone_biosynthesis
c12837_f4p2_1615	16.8	1.44	0.41	24.43	0		Differentially expressed gene		c12837_f4p2_1615	00140_Steroid_hormone_biosynthesis
DN5664_c0_g3_i1	12.97	11.01	5.58	20.33	0		Differentially expressed gene		DN5664_c0_g3_i1	00140_Steroid_hormone_biosynthesis
c29931_f2p0_1712	5.3	5.74	3.13	6.66	1.44		Differentially expressed gene		c29931_f2p0_1712	00140_Steroid_hormone_biosynthesis
c66415_f1p0_1448	0.06	5.27	0.01	1.11	9.32		Differentially expressed gene		c66415_f1p0_1448	00140_Steroid_hormone_biosynthesis
c73565_f1p1_1623	43.5	5.76	22.34	33.94	0.58		Differentially expressed gene		c73565_f1p1_1623	00140_Steroid_hormone_biosynthesis
c72013_f52p11_1753	25.27	2.3	27.05	16.22	63.56		Differentially expressed gene		c72013_f52p11_1753	00140_Steroid_hormone_biosynthesis
c66311_f1p4_1859	25.16	28.05	11.62	38.83	0		Differentially expressed gene		c66311_f1p4_1859	00140_Steroid_hormone_biosynthesis
c67191_f1p0_1612	13.48	8.46	3.97	13.5	0		Differentially expressed gene		c67191_f1p0_1612	00140_Steroid_hormone_biosynthesis
c58413_f1p0_1703	1.51	1.25	0	1.32	6.59		Differentially expressed gene		c58413_f1p0_1703	00140_Steroid_hormone_biosynthesis
DN343_c0_g1_i1	0.38	0	0.87	0.45	2.03		Differentially expressed gene		DN343_c0_g1_i1	00140_Steroid_hormone_biosynthesis
DN2333_c1_g1_i1	1.84	3.63	45.98	2.98	0.5		Differentially expressed gene		DN2333_c1_g1_i1	00140_Steroid_hormone_biosynthesis
c76577_f10p2_1698	36.46	11.46	3.86	35.24	0		Differentially expressed gene		c76577_f10p2_1698	00140_Steroid_hormone_biosynthesis
c9983_f2p8_1502	0	0.09	13.77	3.08	3.86		UDP-glycosyltransferase	UGT	c9983_f2p8_1502	OCT-type
DN556_c0_g2_i1	16.64	5.84	0.38	10.8	0		UDP-glycosyltransferase	UGT	DN556_c0_g2_i1	OCT-type
c5419_f13p6_1663	0	2.5	1.59	0	0		UDP-glycosyltransferase	UGT	c5419_f13p6_1663	OCT-type
c11848_f10p3_1656	0	0	0	0	9.11		UDP-glycosyltransferase	UGT	c11848_f10p3_1656	OCT-type
c6652_f1p4_1865	0.75	1.3	2.47	2.02	0		UDP-glycosyltransferase	UGT	c6652_f1p4_1865	OCT-type
c16783_f1p0_1533	3.65	0	0	2.67	0.8		UDP-glycosyltransferase	UGT	c16783_f1p0_1533	OCT-type
c22170_f10p4_1711	0	1.94	28.71	0	6.17		UDP-glycosyltransferase	UGT	c22170_f10p4_1711	OCT-type
DN21826_c0_g1_i6	0	1.42	0.8	0	8.59		UDP-glycosyltransferase	UGT	DN21826_c0_g1_i6	OCT-type
c18769_f2p0_1553	1.34	4.68	3.29	2.45	10.64		UDP-glycosyltransferase	UGT	c18769_f2p0_1553	OCT-type
DN1479_c0_g2_i1	0.08	0.11	2.64	0.1	132.22		UDP-glycosyltransferase	UGT	DN1479_c0_g2_i1	OCT-type
DN114777_c0_g1_i1	0.31	3.9	1.84	1.34	3.68		UDP-glycosyltransferase	UGT	DN114777_c0_g1_i1	OCT-type
DN80436_c0_g1_i1	0.11	0.04	216.76	0	0		UDP-glycosyltransferase	UGT	DN80436_c0_g1_i1	OCT-type
c30660_f3p1_1413	62.95	100.87	43.52	86.61	9.3		UDP-glycosyltransferase	UGT	c30660_f3p1_1413	OCT-type
DN86516_c0_g1_i1	0.87	14.46	2.14	3.38	0.25		UDP-glycosyltransferase	UGT	DN86516_c0_g1_i1	OCT-type
c62595_f9p10_1613	8.09	0.15	22.63	5.79	4.2		UDP-glycosyltransferase	UGT	c62595_f9p10_1613	OCT-type
c53668_f6p1_1770	2.14	4.72	0.41	0.28	1.41		UDP-glycosyltransferase	UGT	c53668_f6p1_1770	OCT-type
c50294_f2p0_1792	1.02	0	18.83	0	1.56		UDP-glycosyltransferase	UGT	c50294_f2p0_1792	OCT-type
DN87600_c0_g1_i1	0	0.84	2.24	0	0.55		UDP-glycosyltransferase	UGT	DN87600_c0_g1_i1	OCT-type
c75994_f67p23_1694	0	0	0	0	7.79		UDP-glycosyltransferase	UGT	c75994_f67p23_1694	OCT-type
DN35712_c2_g4_i2	0.07	0.18	0.38	0	5.01		UDP-glycosyltransferase	UGT	DN35712_c2_g4_i2	OCT-type
c6865_f2p0_1726	4.39	1.46	0.74	0	0.04		UDP-glycosyltransferase	UGT	c6865_f2p0_1726	OCT-type
DN4503_c0_g1_i11	0	0	522.4	0	0		UDP-glycosyltransferase	UGT	DN4503_c0_g1_i11	OCT-type
DN4503_c0_g1_i16	0.83	3.64	33.56	1.19	2.61		UDP-glycosyltransferase	UGT	DN4503_c0_g1_i16	OCT-type
DN96610_c0_g1_i1	0.42	2.14	0.49	0.34	4.23		UDP-glycosyltransferase	UGT	DN96610_c0_g1_i1	OCT-type
DN10349_c0_g1_i1	6.28	1.15	0.73	6.76	1.33		UDP-glycosyltransferase	UGT	DN10349_c0_g1_i1	OCT-type
c14080_f3p3_1666	2.47	4.74	4.74	3.39	0		UDP-glycosyltransferase	UGT	c14080_f3p3_1666	OCT-type
DN3032_c0_g2_i4	0	0	0	0	5.88		UDP-glycosyltransferase	UGT	DN3032_c0_g2_i4	OCT-type
c29974_f1p1_1558	5.27	9.71	0.33	11.95	0		UDP-glycosyltransferase	UGT	c29974_f1p1_1558	OCT-type
c32897_f2p0_1672	0.62	0.96	4.08	1.34	0.21		UDP-glycosyltransferase	UGT	c32897_f2p0_1672	OCT-type
c17821_f2p2_1596	0.81	0	4.94	0.39	0		UDP-glycosyltransferase	UGT	c17821_f2p2_1596	OCT-type
c59154_f1p0_2776	0	0	0	0	2.99		UDP-glycosyltransferase	UGT	c59154_f1p0_2776	OCT-type
DN12753_c0_g1_i1	0.99	0.39	1.91	2.1	0.23		UDP-glycosyltransferase	UGT	DN12753_c0_g1_i1	OCT-type
DN12753_c0_g1_i2	0.73	0.48	2.01	0.53	0.26		UDP-glycosyltransferase	UGT	DN12753_c0_g1_i2	OCT-type
c19917_f4p3_1616	0.85	0.65	1.78	0	24.16		UDP-glycosyltransferase	UGT	c19917_f4p3_1616	OCT-type
DN4510_c0_g1_i4	0.12	0.21	10.95	0.16	0		UDP-glycosyltransferase	UGT	DN4510_c0_g1_i4	OCT-type
DN4510_c0_g1_i5	0	0.58	3.95	0.11	0		UDP-glycosyltransferase	UGT	DN4510_c0_g1_i5	OCT-type
DN18460_c0_g4_i1	0.02	0.83	42.91	0.04	0.09		UDP-glycosyltransferase	UGT	DN18460_c0_g4_i1	OCT-type
c13041_f5p1_1571	4.35	9.43	10.7	3.96	0		UDP-glycosyltransferase	UGT	c13041_f5p1_1571	OCT-type
c76239_f5p7_1728	1.46	0.13	1.07	0.06	6.14		UDP-glycosyltransferase	UGT	c76239_f5p7_1728	OCT-type
DN40280_c0_g1_i3	0	9.04	9.92	0	0		UDP-glycosyltransferase	UGT	DN40280_c0_g1_i3	OCT-type
c21693_f4p0_1530	0.94	2.75	147.93	0.77	11.98		UDP-glycosyltransferase	UGT	c21693_f4p0_1530	OCT-type
c62412_f1p8_1674	4.35	0.06	19.93	1.99	0		UDP-glycosyltransferase	UGT	c62412_f1p8_1674	OCT-type
c15474_f9p3_1760	4.95	46.46	0.37	11.04	0		UDP-glycosyltransferase	UGT	c15474_f9p3_1760	OCT-type
DN1258_c0_g1_i1	1.15	9.86	4.37	1.94	0.49		UDP-glycosyltransferase	UGT	DN1258_c0_g1_i1	OCT-type
c74139_f3p6_1520	0	0	0	0	2.78		UDP-glycosyltransferase	UGT	c74139_f3p6_1520	OCT-type
DN4503_c0_g1_i6	0.29	36.02	37.35	0.45	118.56		UDP-glycosyltransferase	UGT	DN4503_c0_g1_i6	OCT-type
DN4503_c0_g1_i7	0	0.29	0.67	0.06	0.11		UDP-glycosyltransferase	UGT	DN4503_c0_g1_i7	OCT-type
DN809_c0_g1_i10	1.26	0.14	7.19	1	0.23		UDP-glycosyltransferase	UGT	DN809_c0_g1_i10	OCT-type
DN809_c0_g1_i14	3.75	0.28	23.66	3.19	0		UDP-glycosyltransferase	UGT	DN809_c0_g1_i14	OCT-type
c3033_f3p1_1642	2.8	4.46	0	3.78	0		UDP-glycosyltransferase	UGT	c3033_f3p1_1642	OCT-type
c76407_f2p7_1607	0	0	0	0.4	11.29		UDP-glycosyltransferase	UGT	c76407_f2p7_1607	OCT-type
c73985_f4p1_1623	0	0	0	0	13.41		UDP-glycosyltransferase	UGT	c73985_f4p1_1623	OCT-type
c38760_f1p3_1453	5.87	13.11	0.86	5.34	5.64		UDP-glycosyltransferase	UGT	c38760_f1p3_1453	OCT-type
DN681_c1_g1_i10	0.22	0	0	0	4.32		UDP-glycosyltransferase	UGT	DN681_c1_g1_i10	OCT-type
DN681_c1_g1_i11	0.08	1.06	0.15	0.32	5.29		UDP-glycosyltransferase	UGT	DN681_c1_g1_i11	OCT-type
c35136_f1p8_1747	0	0	0	0	2.2		UDP-glycosyltransferase	UGT	c35136_f1p8_1747	OCT-type
c65355_f1p0_1796	2.26	1.65	0.99	1.2	0		UDP-glycosyltransferase	UGT	c65355_f1p0_1796	OCT-type
c42258_f1p2_1661	0	0	0	0	2.38		UDP-glycosyltransferase	UGT	c42258_f1p2_1661	OCT-type
c33160_f2p0_1430	0	0	0	0	3.28		UDP-glycosyltransferase	UGT	c33160_f2p0_1430	OCT-type
c72761_f7p14_1530	0.09	0	0.6	0	15.47		UDP-glycosyltransferase	UGT	c72761_f7p14_1530	OCT-type
DN22018_c0_g1_i1	0	0.28	42.37	0	1.91		UDP-glycosyltransferase	UGT	DN22018_c0_g1_i1	OCT-type
c43874_f1p3_1530	4.23	0.05	32.97	3.27	0		UDP-glycosyltransferase	UGT	c43874_f1p3_1530	OCT-type
c27291_f2p0_1662	9.54	4.71	5.55	7.48	0		UDP-glycosyltransferase	UGT	c27291_f2p0_1662	OCT-type
c39464_f1p0_1711	3.77	7.93	6.31	1.2	2.01		UDP-glycosyltransferase	UGT	c39464_f1p0_1711	OCT-type
DN3893_c0_g1_i1	0.62	2.32	0	0	8.12		UDP-glycosyltransferase	UGT	DN3893_c0_g1_i1	OCT-type
DN3893_c0_g1_i3	0.14	1.89	2.82	1.12	3.61		UDP-glycosyltransferase	UGT	DN3893_c0_g1_i3	OCT-type
DN3893_c0_g1_i4	0.11	15.67	0	2.26	0		UDP-glycosyltransferase	UGT	DN3893_c0_g1_i4	OCT-type
c22560_f6p3_1625	2.85	32.55	3.65	4.87	0		UDP-glycosyltransferase	UGT	c22560_f6p3_1625	OCT-type
c71732_f20p23_1685	65.6	155.18	40.38	77.51	60.12		UDP-glycosyltransferase	UGT	c71732_f20p23_1685	OCT-type
DN115911_c0_g1_i1	1.69	11.76	0	2.75	0		UDP-glycosyltransferase	UGT	DN115911_c0_g1_i1	OCT-type
DN3864_c0_g3_i3	0	72.47	31.97	0	0.25		UDP-glycosyltransferase	UGT	DN3864_c0_g3_i3	OCT-type
c71183_f3p0_1622	1.55	1.25	3.69	3.63	0.44		UDP-glycosyltransferase	UGT	c71183_f3p0_1622	OCT-type
c45451_f7p2_1699	0	0	0	0	16.96		UDP-glycosyltransferase	UGT	c45451_f7p2_1699	OCT-type
DN3679_c0_g1_i3	3.17	3.21	9.49	2.72	0.34		UDP-glycosyltransferase	UGT	DN3679_c0_g1_i3	OCT-type
c3975_f4p4_1846	15.82	47.62	70.75	43	3.63		UDP-glycosyltransferase	UGT	c3975_f4p4_1846	OCT-type
c49567_f1p1_1602	2.17	7.22	0	3.3	0.73		UDP-glycosyltransferase	UGT	c49567_f1p1_1602	OCT-type
c56631_f2p0_1466	1.56	5.4	46.55	1.24	5.37		UDP-glycosyltransferase	UGT	c56631_f2p0_1466	OCT-type
c33122_f1p0_1770	17.15	21.43	37.49	40.12	0		UDP-glycosyltransferase	UGT	c33122_f1p0_1770	OCT-type
c16092_f1p0_1633	1.66	0.25	0	3.71	0.46		UDP-glycosyltransferase	UGT	c16092_f1p0_1633	OCT-type
c5864_f4p1_1718	8.44	13.84	5.98	8.43	8.43		UDP-glycosyltransferase	UGT	c5864_f4p1_1718	OCT-type
c71491_f23p5_1761	4.69	6.32	20.73	5.43	5.48		UDP-glycosyltransferase	UGT	c71491_f23p5_1761	OCT-type
c38213_f1p1_1619	0	0.16	0	0	3.89		UDP-glycosyltransferase	UGT	c38213_f1p1_1619	OCT-type
DN73954_c0_g1_i1	1.61	0.59	12.97	1.58	0.52		UDP-glycosyltransferase	UGT	DN73954_c0_g1_i1	OCT-type
c7231_f4p0_1844	0	0	0	0	2.55		UDP-glycosyltransferase	UGT	c7231_f4p0_1844	OCT-type
DN2299_c0_g1_i1	3.26	7.2	27.93	1.69	0		UDP-glycosyltransferase	UGT	DN2299_c0_g1_i1	OCT-type
c5426_f3p25_1847	4.63	8.38	0.84	0	6.37		UDP-glycosyltransferase	UGT	c5426_f3p25_1847	OCT-type
DN31939_c0_g2_i4	2.2	0.67	1.29	0.77	0.22		UDP-glycosyltransferase	UGT	DN31939_c0_g2_i4	OCT-type
c53235_f2p2_1622	12.37	18.19	6.02	14.68	0		UDP-glycosyltransferase	UGT	c53235_f2p2_1622	OCT-type
DN95983_c0_g1_i2	0.19	1.77	2.08	0.58	0.57		UDP-glycosyltransferase	UGT	DN95983_c0_g1_i2	OCT-type
c16830_f1p0_1552	1.09	0	0	0	7.06		UDP-glycosyltransferase	UGT	c16830_f1p0_1552	OCT-type
DN809_c0_g1_i3	0	0	24.52	0.12	12.56		UDP-glycosyltransferase	UGT	DN809_c0_g1_i3	OCT-type
DN1479_c0_g1_i1	0.78	2.03	0.82	0.93	27.29		UDP-glycosyltransferase	UGT	DN1479_c0_g1_i1	OCT-type
DN5330_c0_g1_i14	0	0.13	9.85	0	0.17		UDP-glycosyltransferase	UGT	DN5330_c0_g1_i14	OCT-type
c6117_f19p8_1691	0.35	1.52	5.89	1.85	6.76		UDP-glycosyltransferase	UGT	c6117_f19p8_1691	OCT-type
c22715_f1p2_1609	0.04	0	0	0.05	4.65		UDP-glycosyltransferase	UGT	c22715_f1p2_1609	OCT-type
c1600_f9p6_1694	1.12	0.61	12.61	0.23	4.74		UDP-glycosyltransferase	UGT	c1600_f9p6_1694	OCT-type
c75838_f2p1_1804	0	0	0	0	20.56		UDP-glycosyltransferase	UGT	c75838_f2p1_1804	OCT-type
DN18460_c0_g1_i2	0.65	11.67	14.51	1.44	27.46		UDP-glycosyltransferase	UGT	DN18460_c0_g1_i2	OCT-type
DN18460_c0_g1_i3	0.28	1.32	2.51	2.26	0		UDP-glycosyltransferase	UGT	DN18460_c0_g1_i3	OCT-type
DN18460_c0_g1_i4	1.21	3.54	1.6	0.5	0.04		UDP-glycosyltransferase	UGT	DN18460_c0_g1_i4	OCT-type
c48980_f1p2_1644	0	2.29	0.59	0	1.76		UDP-glycosyltransferase	UGT	c48980_f1p2_1644	OCT-type
c6921_f6p1_1705	3.41	7.67	1.16	3.45	0		UDP-glycosyltransferase	UGT	c6921_f6p1_1705	OCT-type
DN14711_c0_g1_i10	0	0	0.42	0	6.77		UDP-glycosyltransferase	UGT	DN14711_c0_g1_i10	OCT-type
DN3377_c1_g1_i2	0.34	0	0	0	7.8		UDP-glycosyltransferase	UGT	DN3377_c1_g1_i2	OCT-type
DN3377_c1_g1_i3	0.47	0.71	5.62	0	23.24		UDP-glycosyltransferase	UGT	DN3377_c1_g1_i3	OCT-type
DN3377_c1_g1_i4	0	0	3.24	0.25	0		UDP-glycosyltransferase	UGT	DN3377_c1_g1_i4	OCT-type
DN7247_c0_g1_i1	9.32	8.34	12.47	12.4	3.6		UDP-glycosyltransferase	UGT	DN7247_c0_g1_i1	OCT-type
c20510_f3p2_1623	0	0	0	0	6.97		UDP-glycosyltransferase	UGT	c20510_f3p2_1623	OCT-type
c827_f36p16_1626	2.14	0.69	0	1.31	0.05		UDP-glycosyltransferase	UGT	c827_f36p16_1626	OCT-type
c15318_f3p2_1744	0	0	0	0	4.52		UDP-glycosyltransferase	UGT	c15318_f3p2_1744	OCT-type
DN6653_c0_g2_i2	31.31	13.58	21.49	23.12	0		UDP-glycosyltransferase	UGT	DN6653_c0_g2_i2	OCT-type
DN6026_c0_g1_i2	0	0.55	0.11	0.49	6.15		UDP-glycosyltransferase	UGT	DN6026_c0_g1_i2	OCT-type
DN4869_c1_g1_i2	0.58	0	7.48	0.97	29.84		UDP-glycosyltransferase	UGT	DN4869_c1_g1_i2	OCT-type
c47091_f1p0_1613	3.85	3.52	1.25	2.46	0		UDP-glycosyltransferase	UGT	c47091_f1p0_1613	OCT-type
c64174_f1p0_1438	0	1.81	3.55	0.46	0		UDP-glycosyltransferase	UGT	c64174_f1p0_1438	OCT-type
c4098_f1p0_1454	0.07	14.36	0.45	0.86	0		UDP-glycosyltransferase	UGT	c4098_f1p0_1454	OCT-type
DN9142_c0_g1_i1	1.36	0.64	18.26	1.59	0		UDP-glycosyltransferase	UGT	DN9142_c0_g1_i1	OCT-type
DN2453_c0_g1_i2	0	0	0.9	0	82.3		UDP-glycosyltransferase	UGT	DN2453_c0_g1_i2	OCT-type
DN2453_c0_g1_i3	0	0.86	10.46	0.49	0.55		UDP-glycosyltransferase	UGT	DN2453_c0_g1_i3	OCT-type
DN2453_c0_g1_i5	0.3	1.18	1.94	0.15	16.88		UDP-glycosyltransferase	UGT	DN2453_c0_g1_i5	OCT-type
c11696_f1p1_1612	9.12	5.57	0.61	4.32	0		UDP-glycosyltransferase	UGT	c11696_f1p1_1612	OCT-type
DN2967_c0_g1_i1	1.11	6.46	6.44	0.8	6.14		UDP-glycosyltransferase	UGT	DN2967_c0_g1_i1	OCT-type
DN8843_c0_g1_i1	0.12	1.58	3.36	0.99	0		UDP-glycosyltransferase	UGT	DN8843_c0_g1_i1	OCT-type
DN8843_c0_g1_i3	0.92	1.57	2.39	0.2	2.49		UDP-glycosyltransferase	UGT	DN8843_c0_g1_i3	OCT-type
DN3032_c0_g1_i2	0	0	0	0	4.78		UDP-glycosyltransferase	UGT	DN3032_c0_g1_i2	OCT-type
DN3032_c0_g1_i3	2.69	3.58	22.52	2.47	0		UDP-glycosyltransferase	UGT	DN3032_c0_g1_i3	OCT-type
c74875_f1p1_1833	27.55	0	6.47	0	0		UDP-glycosyltransferase	UGT	c74875_f1p1_1833	OCT-type
c16364_f5p5_1608	0.04	0	18.68	0	0		UDP-glycosyltransferase	UGT	c16364_f5p5_1608	OCT-type
DN115024_c0_g1_i1	3.4	3.8	1.27	2.91	2.7		UDP-glycosyltransferase	UGT	DN115024_c0_g1_i1	OCT-type
c49153_f1p1_1587	0.93	2.62	0.89	0	0.09		UDP-glycosyltransferase	UGT	c49153_f1p1_1587	OCT-type
DN556_c0_g1_i1	0	0	0	0	177.68		UDP-glycosyltransferase	UGT	DN556_c0_g1_i1	OCT-type
DN681_c1_g1_i5	0	0	0	0	3.14		UDP-glycosyltransferase	UGT	DN681_c1_g1_i5	OCT-type
c6597_f7p3_1644	6.86	8.7	45	5.57	14.04		UDP-glycosyltransferase	UGT	c6597_f7p3_1644	OCT-type
c59958_f1p0_1475	0	5.36	0	0	0.03		UDP-glycosyltransferase	UGT	c59958_f1p0_1475	OCT-type
